# The rise of diversity in metabolic platforms across the Candidate Phyla Radiation

**DOI:** 10.1101/2019.12.18.881540

**Authors:** Alexander L. Jaffe, Cindy J. Castelle, Paula B. Matheus Carnevali, Simonetta Gribaldo, Jillian F. Banfield

## Abstract

A unifying feature of the bacterial Candidate Phyla Radiation (CPR) is a limited and highly variable repertoire of biosynthetic capabilities. However, the distribution of metabolic traits across the CPR and the evolutionary processes underlying them are incompletely resolved. Here, we selected ∼1,000 genomes of CPR bacteria from diverse environments to construct a robust internal phylogeny that was consistent across two unlinked marker sets. Mapping of glycolysis, the pentose phosphate pathway, and pyruvate metabolism onto the tree showed that some components of these pathways are sparsely distributed and that similarity between metabolic platforms is only partially predicted by phylogenetic relationships. To evaluate the extent to which gene loss and lateral gene transfer have shaped trait distribution, we analyzed the patchiness of gene presence in a phylogenetic context, examined the phylogenetic depth of clades with shared traits, and compared the reference tree topology with those of specific metabolic proteins. While the central glycolytic pathway in CPR is widely conserved and has likely been shaped primarily by vertical transmission, there is evidence for both gene loss and transfer especially in steps that convert glucose into fructose 1,6-bisphosphate and glycerate 3P into pyruvate. Additionally, the distribution of Group 3 and Group 4-related NiFe hydrogenases is patchy and suggests multiple events of ancient gene transfer. Overall, patterns of gene gain and loss, including acquisition of accessory traits in independent transfer events, may have been driven by shifts in host-derived resources and led to sparse but varied genetic inventories.
