## Supplemental Table 2 for "The rise of diversity in metabolic platforms across the Candidate Phyla Radiation"

hmm_name	source	gene	supergroup	group	EC	noise_cutoff	trusted_cutoff	published_cutoff	manual_cutoff
TIGR02694	TIGRFAMs	arsenite oxidase small	Arsenic metabolism	Arsenite oxidation	none	61.7	95.65	61.0	published
TIGR02693	TIGRFAMs	arsenite oxidase large	Arsenic metabolism	Arsenite oxidation	none	357.05	359.05	357.0	published
TIGR00014	TIGRFAMs	arsC	Arsenic metabolism	Arsenate reduction	none	61.55	106.05	61.0	published
TIGR02691	TIGRFAMs	thioredoxin	Arsenic metabolism	Arsenate reduction	none	112.1	174.3	112.0	trusted
TIGR02689	TIGRFAMs	glutathione/glutaredoxin type	Arsenic metabolism	Arsenate reduction	none	113.8	157.6	113.0	trusted
methanol_dehydrogenase_pqq_xoxF_mxaF	NCOMMS_custom	pqq EC 1.1.2.7	C1 compounds metabolism	Methanol oxidation	none	none	none	166.0	published
TIGR04266	TIGRFAMs	NDMA-dependent methanol dehydrogenase EC 1.1.1.244	C1 compounds metabolism	Methanol oxidation	none	400.0	625.0	400.0	published
TIGR02659	TIGRFAMs	madA	C1 compounds metabolism	Methyl amine -> formaldehyde	none	85.8	196.85	85.0	published
TIGR02658	TIGRFAMs	madB	C1 compounds metabolism	Methyl amine -> formaldehyde	none	90.5	454.45	90.0	published
TIGR02819	TIGRFAMs	fdh thiol-independent type	C1 compounds metabolism	Formaldehyde oxidation	none	425.15	636.95	425.0	published
TIGR02821	TIGRFAMs	S-formylglutathione hydrolase	C1 compounds metabolism	Formaldehyde oxidation	none	131.95	281.7	131.0	published
TIGR02818	TIGRFAMs	S-(hydroxymethyl)glutathione dehydrogenase	C1 compounds metabolism	Formaldehyde oxidation	none	509.55	543.95	509.0	published
TIGR03451	TIGRFAMs	S-(hydroxymethyl)mycothiol dehydrogenase	C1 compounds metabolism	Formaldehyde oxidation	none	512.15	512.9	512.0	published
TIGR03126	TIGRFAMs	fae	C1 compounds metabolism	Formaldehyde oxidation	none	31.15	118.05	31.0	trusted
TIGR03119	TIGRFAMs	Formylmethanofuran:tetrahyromethanopterin formyltransferase	C1 compounds metabolism	Formaldehyde oxidation	none	94.05	292.6	94.0	published
TIGR03120	TIGRFAMs	methenyltetrahydromethanopterin cyclohydrolase	C1 compounds metabolism	Formaldehyde oxidation	none	147.25	228.8	147.0	published
TIGR01591	TIGRFAMs	formate dehydrogenase, alpha subunit	C1 compounds metabolism	Formate oxidation	none	610.65	666.25	610.0	published
TIGR01582	TIGRFAMs	serA	C1 compounds metabolism	Formate oxidation	none	152.4	334.7	152.0	published
TIGR01583	TIGRFAMs	formate dehydrogenase, gamma subunit	C1 compounds metabolism	Formate oxidation	none	56.1	115.85	56.0	published
propionyl-CoA-synthase	NCOMMS_custom	propionyl-CoA synthase	Carbon fixation	3 Hydroxypropionate cycle	none	none	none	none	400
malonyl-CoA-reductase	NCOMMS_custom	malonyl-CoA reductase	Carbon fixation	4 Hydroxypropionate cycle	none	none	none	none	150
4-hydroxybutyryl-CoA-synthetase	NCOMMS_custom	4-hydroxybutyryl-CoA synthetase	Carbon fixation	3HP/4HB	none	none	none	none	100
4-hydroxybutyryl-CoA-dehydratase	NCOMMS_custom	4-hydroxybutyryl-CoA dehydratase	Carbon fixation	3HP/4HB	none	none	none	none	100
TIGR00381	TIGRFAMs	codhD (delta)	Carbon fixation	Wood Ljungdahl pathway	none	197.55	252.9	197.0	published
TIGR00316	TIGRFAMs	codhC (beta)	Carbon fixation	Wood Ljungdahl pathway	none	355.55	355.95	355.0	published
TIGR01702	TIGRFAMs	codh (catalytic)	Carbon fixation	Wood Ljungdahl pathway	none	210.55	478.0	210.0	published
acetate_citrate_lyase_aclA	NCOMMS_custom	aclA	Carbon fixation	Reverse TCA cycle	none	none	none	215.0	209.1
acetate_citrate_lyase_aclB	NCOMMS_custom	aclB	Carbon fixation	Reverse TCA cycle	none	none	none	177.0	206.7
carbon_monoxide_dehydrogenase_coxS	NCOMMS_custom	coxS	Carbon monoxide metabolism	CO oxidation	none	none	none	198.0	250
carbon_monoxide_dehydrogenase_coxM	NCOMMS_custom	coxM	Carbon monoxide metabolism	CO oxidation	none	none	none	184.0	published
TIGR02416	TIGRFAMs	coxL	Carbon monoxide metabolism	CO oxidation	none	507.7	991.15	300.0	published
TIGR01428	TIGRFAMs	Haloacid dehydrogenase	Halogenated compounds	Halogenated compounds breakdown	none	72.3	125.4	72.0	trusted
TIGR02486	TIGRFAMs	Reductive dehalogenase	Halogenated compounds	Halogenated compounds breakdown	none	132.25	160.35	132.0	published
TIGR03479	TIGRFAMs	pcrA	Halogenated compounds	Perchlorate reduction	none	559.05	984.75	559.0	published
TIGR03478	TIGRFAMs	pcrB	Halogenated compounds	Perchlorate reduction	none	319.4	480.7	319.0	published
PF06778	Pfam	Chlorite dismutase	Halogenated compounds	Chlorite reduction	none	24.8	25.1	65.0	published
TIGR01798	TIGRFAMs	TCA_Citrate_Synthase	Higher C compounds metabolism	TCA cycle	2.3.3.1	465.1	485.15	none	trusted
TIGR01341	TIGRFAMs	TCA_Aconitase	Higher C compounds metabolism	TCA cycle	4.2.1.3	508.8	945.0	none	136.4
TIGR00183	TIGRFAMs	TCA_Isocitrate_DH	Higher C compounds metabolism	TCA cycle	1.1.1.42	219.05	567.3	none	206.8
TIGR00239	TIGRFAMs	TCA_Oxoglutarate_DH_OFOR	Higher C compounds metabolism	TCA cycle	1.2.4.2	618.85	770.0	none	trusted
TIGR01019	TIGRFAMs	TCA_Succinate_CoA_ligase_alpha_subunit	Higher C compounds metabolism	TCA cycle	6.2.1.-	165.45	353.2	none	136.2
TIGR01016	TIGRFAMs	TCA_Succinate_CoA_ligase_beta_subunit	Higher C compounds metabolism	TCA cycle	6.2.1.-	167.75	375.55	none	109.8
TIGR01176	TIGRFAMs	TCA_Fumarate_reductase_separate_flavoprotein	Higher C compounds metabolism	TCA cycle	1.3.5.4/1.3.5.1	847.05	932.7	none	346.2
TIGR00384	TIGRFAMs	TCA_Succinate_Dehydrogenase_Fumarate_reductase_FeS_protein	Higher C compounds metabolism	TCA cycle	none	78.25	88.0	none	trusted
TIGR01811	TIGRFAMs	TCA_Succinate_Dehydrogenase_Fumarate_reductase_flavoprotein	Higher C compounds metabolism	TCA cycle	none	452.65	541.35	none	236.1
TIGR01812	TIGRFAMs	TCA_Succinate_Dehydrogenase_Fumarate_reductase_flavoprotein_Gneg	Higher C compounds metabolism	TCA cycle	none	528.3	567.3	none	122
TIGR01816	TIGRFAMs	TCA_Succinate_dehydrogenase_separate_flavoprotein	Higher C compounds metabolism	TCA cycle	none	717.55	727.35	none	93.2
TIGR02046	TIGRFAMs	TCA_Succinate_Dehydrogenase_Fumarate_reductase_cytochrome_b_subunit	Higher C compounds metabolism	TCA cycle	none	56.5	96.0	none	trusted
TIGR00979	TIGRFAMs	TCA_Fumarate_hydratase	Higher C compounds metabolism	TCA cycle	4.2.1.2	524.85	664.75	none	trusted
TIGR01763	TIGRFAMs	TCA_Malate_DH	Higher C compounds metabolism	TCA cycle	1.1.1.37	285.55	351.85	none	246.9
TIGR00749	TIGRFAMs	Glycolysis_glucokinase/hexokinase	Higher C compounds metabolism	Glycolysis	2.7.1.2/2.7.1.1	123.2	225.45	none	999
TIGR00744	TIGRFAMs	Glycolysis_glucokinase/hexokinase	Higher C compounds metabolism	Glycolysis	2.7.1.2/2.7.1.1	178.9	260.35	none	999
PF00349	Pfam	Glycolysis_glucokinase/hexokinase	Higher C compounds metabolism	Glycolysis	2.7.1.2/2.7.1.1	24.2	24.5	none	19.7
PF03727	Pfam	Glycolysis_glucokinase/hexokinase	Higher C compounds metabolism	Glycolysis	2.7.1.2/2.7.1.1	23.9	24.0	none	all_significant
PF04587	Pfam	Glycolysis_ADP_dep_glc_pfk	Higher C compounds metabolism	Glycolysis	2.7.1.1/2.7.1.11	20.8	20.9	none	999
PF06560	Pfam	Glycolysis_GPI	Higher C compounds metabolism	Glycolysis	5.3.1.9	20.6	20.7	none	30.2
PF00342	Pfam	Glycolysis_GPI	Higher C compounds metabolism	Glycolysis	5.3.1.9	20.3	20.5	none	30.4
TIGR02128	TIGRFAMs	Glycolysis_GPI	Higher C compounds metabolism	Glycolysis	5.3.1.9	111.1	213.9	none	72.3
TIGR02482	TIGRFAMs	Glycolysis_Phosphofructokinase	Higher C compounds metabolism	Glycolysis	2.7.1.11	359.45	371.35	none	32
PF00274	Pfam	Glycolysis_fructose_bisphosphate_aldolase	Higher C compounds metabolism	Glycolysis	4.1.2.13	21.7	22.2	none	all_significant
PF01116	Pfam	Glycolysis_fructose_bisphosphate_aldolase	Higher C compounds metabolism	Glycolysis	4.1.2.13	25.4	25.7	none	47.6
TIGR01534	TIGRFAMs	Glycolysis_glyceraldehyde_3_phosphate_DH	Higher C compounds metabolism	Glycolysis	1.2.1.12	124.45	367.2	none	31.7
TIGR01307	TIGRFAMs	Glycolysis_phosphoglyceromutase_PGM	Higher C compounds metabolism	Glycolysis	5.4.2.12	164.4	330.65	none	92.9
TIGR01258	TIGRFAMs	Glycolysis_phosphoglyceromutase_PGM	Higher C compounds metabolism	Glycolysis	5.4.2.11	72.95	81.7	none	67.1
TIGR00306	TIGRFAMs	Glycolysis_phosphoglyceromutase_PGM	Higher C compounds metabolism	Glycolysis	5.4.2.11	95.5	264.5	none	60
PF00162	Pfam	Glycolysis_phosphoglycerate_kinase	Higher C compounds metabolism	Glycolysis	2.7.2.3	21.8	23.0	none	19.3
TIGR01064	TIGRFAMs	Glycolysis_pyruvate_kinase	Higher C compounds metabolism	Glycolysis	2.7.1.40	233.0	306.4	none	56.4
TIGR01060	TIGRFAMs	Glycolysis_enolase	Higher C compounds metabolism	Glycolysis	4.2.1.11	215.0	443.85	none	27.8
TIGR00419	TIGRFAMs	Glycolysis_triose_phosphate_isomerase	Higher C compounds metabolism	Glycolysis	5.3.1.1	113.5	130.6	none	47.1
PF00316	Pfam	Gluconeogenesis_Fructose_1_6_bisphosphatase	Higher C compounds metabolism	Gluconeogenesis	3.1.3.11	34.4	34.9	none	40.7
TIGR00224	TIGRFAMs	Gluconeogenesis_Pep_carboxykinase	Higher C compounds metabolism	Gluconeogenesis	4.1.1.49	290.7	590.05	none	20.7
TIGR01418	TIGRFAMs	Gluconeogenesis_PEP_synthase	Higher C compounds metabolism	Gluconeogenesis	2.7.9.2	338.15	739.75	none	591.8
TIGR00016	TIGRFAMs	Acetate_Production_Utilization_Acetate_kinase	Higher C compounds metabolism	Acetate metabolism	2.7.2.1	146.1	293.4	none	59.1
TIGR00651	TIGRFAMs	Acetate_Production_Utilization_pta	Higher C compounds metabolism	Acetate metabolism	2.3.1.8	205.4	311.2	none	all_significant
TIGR02717	TIGRFAMs	Acetate_Production_Utilization_alternate_Acetyl-CoA synthetase	Higher C compounds metabolism	Acetate metabolism	6.2.1.13	463.0	567.15	none	87.7
TIGR02817	TIGRFAMs	Fermentation_Alcohol_DH_Ethanol_Production_class_I	Higher C compounds metabolism	Fermentation	1.1.1.1	222.75	284.05	none	trusted
TIGR02822	TIGRFAMs	Fermentation_Alcohol_DH_Ethanol_Production_class_II	Higher C compounds metabolism	Fermentation	none	229.4	283.5	none	trusted
TIGR01553	TIGRFAMs	Fermentation_Formate_Dehydrogenase	Higher C compounds metabolism	Fermentation	1.1.5.6	572.6	814.2	none	noise
TIGR01591	TIGRFAMs	Fermentation_Formate_Dehydrogenase	Higher C compounds metabolism	Fermentation	1.2.1.2	610.65	666.25	none	noise
TIGR01771	TIGRFAMs	Fermentation_Lactate_Dehydrogenase	Higher C compounds metabolism	Fermentation	1.1.1.27	281.9	303.55	none	67
TIGR00872	TIGRFAMs	PP_6_phosphogluconate_dehydrogenase	Higher C compounds metabolism	Pentose Phosphate Pathway: Oxidative Branch	1.1.1.44	267.5	297.2	none	101.5
TIGR00873	TIGRFAMs	PP_6_phosphogluconate_dehydrogenase	Higher C compounds metabolism	Pentose Phosphate Pathway: Oxidative Branch	1.1.1.44	211.2	426.7	none	246.7
TIGR01198	TIGRFAMs	PP_6_phosphogluconolactonase	Higher C compounds metabolism	Pentose Phosphate Pathway: Oxidative Branch	3.1.1.31	120.7	124.45	none	83.3
TIGR00871	TIGRFAMs	PP_glucose_6_P_1_dehydrogenase	Higher C compounds metabolism	Pentose Phosphate Pathway: Oxidative Branch	1.1.1.49	195.7	400.6	none	29.9
TIGR00021	TIGRFAMs	PP_ribose_5_P_isomerase	Higher C compounds metabolism	Pentose Phosphate Pathway: Non-Oxidative Branch	5.3.1.6	56.35	126.4	none	noise
TIGR01120	TIGRFAMs	PP_ribose_5_P_isomerase	Higher C compounds metabolism	Pentose Phosphate Pathway: Non-Oxidative Branch	5.3.1.6	135.75	138.65	none	20.6
TIGR01163	TIGRFAMs	PP_ribulose_P_3_epimerase	Higher C compounds metabolism	Pentose Phosphate Pathway: Non-Oxidative Branch	5.1.3.1	96.9	212.6	none	26
TIGR00874	TIGRFAMs	PP_transaldolase	Higher C compounds metabolism	Pentose Phosphate Pathway: Non-Oxidative Branch	2.2.1.2	130.45	396.2	none	all_significant
TIGR00232	TIGRFAMs	PP_transketolase	Higher C compounds metabolism	Pentose Phosphate Pathway: Non-Oxidative Branch	2.2.1.1	621.15	682.25	none	34
TIGR01251	TIGRFAMs	PP_ribose_phosphate_pyrophosphokinase	Higher C compounds metabolism	Pentose Phosphate Pathway: Non-Oxidative Branch	2.7.6.1	107.35	113.0	none	91.8
TIGR02152	TIGRFAMs	PP_Ribokinase	Higher C compounds metabolism	Pentose Phosphate Pathway: Non-Oxidative Branch	2.7.1.15	172.4	299.65	none	200
PF00390	Pfam	Pyruvate_Malic_Enzyme-malate dehydrogenase (oxaloacetate-decarboxylating)	Higher C compounds metabolism	Pyruvate metabolism	1.1.1.38/1.1.1.39/1.1.1.40	23.0	23.1	none	34.1
TIGR00224	TIGRFAMs	Pyruvate_metabolism_Phosphoenolpyruvate_carboxylase	Higher C compounds metabolism	Pyruvate metabolism	4.1.1.49	290.7	590.05	none	20.7
TIGR00759	TIGRFAMs	Pyruvate_metabolism_Pyruvate_dehydrogenase	Higher C compounds metabolism	Pyruvate metabolism	1.2.4.1	436.6	859.9	none	trusted
TIGR02176	TIGRFAMs	Pyruvate_PFOR_alpha_subunit	Higher C compounds metabolism	Pyruvate metabolism	1.2.7.1	659.3	911.35	none	105.8
TIGR01418	TIGRFAMs	Pyruvate_phosphate_dikinase_PEP_synthase	Higher C compounds metabolism	Pyruvate metabolism	2.7.9.2	338.15	739.75	none	591.8
TIGR01255	TIGRFAMs	Pyruvate_pyruvate_formate_lyase	Higher C compounds metabolism	Pyruvate metabolism	2.3.1.54	181.1	994.2	none	90.1
TIGR02643	TIGRFAMs	Nucleotide_salvage_thymidine_phosphorylase	Higher C compounds metabolism	Nucleotide salvage pathway	2.4.2.4	471.85	570.7	none	50.1
TIGR03327	TIGRFAMs	Nucleotide_salvage_AMP_phosphorylase	Higher C compounds metabolism	Nucleotide salvage pathway	2.4.-.-	516.45	535.0	none	68.4
PF01008	Pfam	Nucleotide_salvage_pathway_Ribose_1_5_bisphosphate_isomerase	Higher C compounds metabolism	Nucleotide salvage pathway	5.3.1.29	22.1	22.4	none	72.8
rubisco_form_I	NCOMMS_custom	RuBisCO	Higher C compounds metabolism	Nucleotide salvage pathway	none	none	none	500.0	published
rubisco_form_II	NCOMMS_custom	RuBisCO	Higher C compounds metabolism	Nucleotide salvage pathway	none	none	none	500.0	published
rubisco_form_II_III	NCOMMS_custom	RuBisCO	Higher C compounds metabolism	Nucleotide salvage pathway	none	none	none	500.0	published
rubisco_form_III	NCOMMS_custom	RuBisCO	Higher C compounds metabolism	Nucleotide salvage pathway	none	none	none	450.0	all_significant
rubisco_form_IV	NCOMMS_custom	RuBisCO	Higher C compounds metabolism	Nucleotide salvage pathway	none	none	none	none	400
TIGR04105	TIGRFAMs	Group B1/B3	Hydrogen metabolism	FeFe hydrogenase	none	380.0	450.0	380.0	published
TIGR02512	TIGRFAMs	Group A	Hydrogen metabolism	FeFe hydrogenase	none	300.65	405.95	300.0	187.4
Hydrogenase_Group_1	NCOMMS_custom	Group 1	Hydrogen metabolism	Ni-Fe Hydrogenase	none	none	none	411.0	published
Hydrogenase_Group_2a	NCOMMS_custom	Group 2a	Hydrogen metabolism	Ni-Fe Hydrogenase	none	none	none	472.0	published
Hydrogenase_Group_2b	NCOMMS_custom	Group 2b	Hydrogen metabolism	Ni-Fe Hydrogenase	none	none	none	555.0	published
Hydrogenase_Group_3a	NCOMMS_custom	Group 3a	Hydrogen metabolism	Ni-Fe Hydrogenase	none	none	none	368.0	published
Hydrogenase_Group_3b	NCOMMS_custom	Ni-Fe Hydrogenase Group 3b	Hydrogen metabolism	Ni-Fe Hydrogenase	none	none	none	303.0	74.4
Hydrogenase_Group_3c	NCOMMS_custom	Group 3c	Hydrogen metabolism	Ni-Fe Hydrogenase	none	none	none	575.0	published
Hydrogenase_Group_3d	NCOMMS_custom	Group 3d	Hydrogen metabolism	Ni-Fe Hydrogenase	none	none	none	541.0	published
Hydrogenase_Group_4	NCOMMS_custom	Ni-Fe Hydrogenase Group 4	Hydrogen metabolism	Ni-Fe Hydrogenase	none	none	none	430.0	103.2
TIGR03507	TIGRFAMs	mtrA	Metal metabolism	Metal (Iron/Manganese) oxidation/reduction	none	60.05	209.3	60.0	published
TIGR03509	TIGRFAMs	mtrC	Metal metabolism	Metal (Iron/Manganese) oxidation/reduction	none	165.6	240.05	165.0	published
TIGR03080	TIGRFAMs	pmoA	Methane metabolism	Methane oxidation - Partculate methane monooxygenase	none	92.5	318.15	92.0	published
TIGR03079	TIGRFAMs	pmoB	Methane metabolism	Methane oxidation - Partculate methane monooxygenase	none	202.1	394.9	202.0	published
TIGR03078	TIGRFAMs	pmoC	Methane metabolism	Methane oxidation - Partculate methane monooxygenase	none	124.6	280.6	124.0	published
PF02406	Pfam	mmoB	Methane metabolism	Methane oxidation - Soluble methane monoxygenase	none	23.9	30.2	none	trusted
TIGR04550	TIGRFAMs	mmoD	Methane metabolism	Methane oxidation - Soluble methane monoxygenase	none	28.0	80.0	none	trusted
TIGR03256	TIGRFAMs	mcr alpha	Methane metabolism	Methane production	none	314.45	767.75	314.0	published
TIGR03257	TIGRFAMs	mcr beta	Methane metabolism	Methane production	none	173.35	516.25	173.0	published
TIGR03259	TIGRFAMs	mcr gamma	Methane metabolism	Methane production	none	171.6	172.1	171.0	published
TIGR01323	TIGRFAMs	nthA	Nitrile metabolism	Nitrile hydratase	none	239.05	249.85	239.0	published
TIGR03888	TIGRFAMs	nthB	Nitrile metabolism	Nitrile hydratase	none	136.35	152.2	136.0	published
TIGR01861	TIGRFAMs	Fe only alpha	Nitrogen metabolism	N2 fixation	none	873.55	873.8	873.0	published
TIGR02931	TIGRFAMs	Fe only beta	Nitrogen metabolism	N2 fixation	none	853.75	853.85	853.0	published
TIGR02929	TIGRFAMs	Fe only delta	Nitrogen metabolism	N2 fixation	none	124.5	124.7	124.0	published
TIGR01282	TIGRFAMs	Mo-Fe type Alpha	Nitrogen metabolism	N2 fixation	none	503.05	653.55	503.0	published
TIGR01286	TIGRFAMs	Mo-Fe type beta	Nitrogen metabolism	N2 fixation	none	414.5	427.3	414.0	published
TIGR01860	TIGRFAMs	Vanadium-type alpha	Nitrogen metabolism	N2 fixation	none	822.85	823.1	822.0	published
TIGR02932	TIGRFAMs	Vanadium-type beta	Nitrogen metabolism	N2 fixation	none	821.85	873.95	821.0	published
TIGR02930	TIGRFAMs	Vanadium-type delta	Nitrogen metabolism	N2 fixation	none	122.35	141.7	122.0	published
TIGR01287	TIGRFAMs	nifH	Nitrogen metabolism	N2 fixation	none	261.05	394.35	261.0	trusted
nitrite_oxidoreductase_nxrA	NCOMMS_custom	nxrA	Nitrogen metabolism	Nitrite oxidation	none	none	none	370.0	published
nitrite_oxidoreductase_nxrB	NCOMMS_custom	nxrB	Nitrogen metabolism	Nitrite oxidation	none	none	none	252.0	published
TIGR01706	TIGRFAMs	napA	Nitrogen metabolism	Nitrate reduction	none	472.5	930.55	472.0	published
PF03892	Pfam	napB	Nitrogen metabolism	Nitrate reduction	none	24.2	25.4	23.9	published
TIGR01580	TIGRFAMs	narG	Nitrogen metabolism	Nitrate reduction	none	600.95	1084.15	600.0	published
TIGR01660	TIGRFAMs	narH	Nitrogen metabolism	Nitrate reduction	none	348.0	524.05	348.0	published
TIGR03153	TIGRFAMs	cyt c552 small NrfH	Nitrogen metabolism	Nitrite reduction	none	75.3	134.2	75.0	published
PF02335	Pfam	cyt c552 large NrFA	Nitrogen metabolism	Nitrite reduction	none	24.0	24.1	57.0	published
PF02335/TIGR03152	Pfam/TIGRFAMs	cyt c552 large NrFA	Nitrogen metabolism	Nitrite reduction	none	none	none	576.0	published
TIGR03148	TIGRFAMs	nrfD	Nitrogen metabolism	Nitrite reduction	none	300.15	347.6	300.0	published
TIGR02374	TIGRFAMs	NirB	Nitrogen metabolism	Nitrite reduction	none	442.75	578.35	442.0	published
TIGR02378	TIGRFAMs	NirD	Nitrogen metabolism	Nitrite reduction	none	69.85	74.65	69.0	published
TIGR02376	TIGRFAMs	nirK	Nitrogen metabolism	Nitrite reduction	none	169.1	296.3	169.0	104
nitrite_reductase_nirS	NCOMMS_custom	nirS	Nitrogen metabolism	Nitrite reduction	none	none	none	200.0	published
nitric_oxide_reductase_norB	NCOMMS_custom	norB	Nitrogen metabolism	Nitric oxide reduction	none	none	none	79.0	published
nitric_oxide_reductase_norC	NCOMMS_custom	norC	Nitrogen metabolism	Nitric oxide reduction	none	none	none	50.0	99
TIGR04247	TIGRFAMs	nosD	Nitrogen metabolism	Nitrous oxide reduction	none	290.0	300.0	290.0	published
TIGR04246	TIGRFAMs	nosZ	Nitrogen metabolism	Nitrous oxide reduction	none	550.0	625.0	550.0	published
hydrazine_oxidase_hzoA	NCOMMS_custom	hzoA	Nitrogen metabolism	Anammox	none	none	none	325.0	published
hydrazine_synthase_hzsA	NCOMMS_custom	hzsA	Nitrogen metabolism	Anammox	none	none	none	466.0	published
TIGR04315	TIGRFAMs	octR	Nitrogen metabolism	Octaheme c-type cytochrome Shewanella-type	none	325.0	375.0	325.0	published
TIGR02891	TIGRFAMs	CoxA	Oxygen metabolism	Oxygen metabolism - cytochrome c oxidase, caa3-type	1.9.3.1	617.4	670.75	617.0	published
TIGR02866	TIGRFAMs	CoxB	Oxygen metabolism	Oxygen metabolism - cytochrome c oxidase, caa3-type	1.9.3.1	144.3	147.7	144.0	published
TIGR00780	TIGRFAMs	ccoN	Oxygen metabolism	Oxygen metabolism - cytochrome c oxidase, cbb3-type	none	168.15	583.15	168.0	published
TIGR00781	TIGRFAMs	ccoO	Oxygen metabolism	Oxygen metabolism - cytochrome c oxidase, cbb3-type	none	62.85	200.65	62.0	published
TIGR00782	TIGRFAMs	ccoP	Oxygen metabolism	Oxygen metabolism - cytochrome c oxidase, cbb3-type	none	54.05	179.95	54.0	published
TIGR01433	TIGRFAMs	CyoA	Oxygen metabolism	Oxygen metabolism - cytochrome (quinone) oxidase, bo type	none	218.75	266.2	218.0	published
TIGR02847	TIGRFAMs	CyoD	Oxygen metabolism	Oxygen metabolism - cytochrome (quinone) oxidase, bo type	none	64.95	81.45	64.0	published
TIGR01473	TIGRFAMs	CyoE	Oxygen metabolism	Oxygen metabolism - cytochrome (quinone) oxidase, bo type	none	138.3	210.3	138.0	54.8
PF01654	Pfam	CydA	Oxygen metabolism	Oxygen metabolism - cytochrome (quinone) oxidase, bd type	none	26.0	26.2	118.0	26.8
TIGR00203	TIGRFAMs	CydB	Oxygen metabolism	Oxygen metabolism - cytochrome (quinone) oxidase, bd type	none	88.55	117.3	88.0	trusted
TIGR01432	TIGRFAMs	QoxA	Oxygen metabolism	Oxygen metabolism - cytochrome (quinone) oxidase, aa3 type, QoxABCD	none	204.55	240.95	204.0	trusted
TIGR02882	TIGRFAMs	QoxB	Oxygen metabolism	Oxygen metabolism - cytochrome (quinone) oxidase, aa3 type, QoxABCD	none	954.7	1015.5	954.0	published
TIGR03312	TIGRFAMs	ygfM	Selenium metabolism	Selenate reduction	none	87.85	241.5	87.0	published
TIGR03313	TIGRFAMs	molybdenum-binding subunit	Selenium metabolism	Selenate reduction	none	526.5	1101.9	526.0	published
TIGR03315	TIGRFAMs	YgfK	Selenium metabolism	Selenate reduction	none	354.45	835.3	354.0	published
PF09242	Pfam	fcc	Sulfur metabolism	Sulfide oxidation	none	21.4	21.5	266.0	published
sulfide_quinone_oxidoreductase_sqr	NCOMMS_custom	Sqr	Sulfur metabolism	Sulfide oxidation	none	none	none	300.0	published
PF08679	Pfam	dsrD	Sulfur metabolism	Sulfite reduction	none	23.9	24.4	50.0	published
TIGR02064	TIGRFAMs	dsrA	Sulfur metabolism	Sulfur oxidation	none	222.85	392.85	223.0	published
TIGR02066	TIGRFAMs	dsrB	Sulfur metabolism	Sulfur oxidation	none	205.25	341.5	205.0	published
PF07682	Pfam	sor	Sulfur metabolism	Sulfur oxidation	none	24.4	25.0	300.0	published
sulfur_dioxygenase_sdo	NCOMMS_custom	sulfur dioxygenase	Sulfur metabolism	Sulfur oxidation	none	none	none	120.0	999
TIGR04486	TIGRFAMs	soxB	Sulfur metabolism	thiosulfate oxidation	none	375.0	550.0	375.0	published
TIGR04488	TIGRFAMs	soxY	Sulfur metabolism	thiosulfate oxidation	none	120.0	125.0	125.0	published
TIGR04555	TIGRFAMs	soxC	Sulfur metabolism	thiosulfate oxidation	none	330.0	420.0	330.0	published
TIGR02910	TIGRFAMs	asrA	Sulfur metabolism	Sulfate reduction	none	223.6	323.15	223.0	19.1
TIGR02911	TIGRFAMs	asrB	Sulfur metabolism	Sulfate reduction	none	226.95	288.6	226.0	134.5
TIGR02912	TIGRFAMs	asrC	Sulfur metabolism	Sulfate reduction	none	194.3	324.1	194.0	published
TIGR02061	TIGRFAMs	aprA	Sulfur metabolism	Sulfate reduction	none	326.0	641.75	326.0	published
TIGR00339	TIGRFAMs	sat	Sulfur metabolism	Sulfate reduction	none	181.8	322.95	181.0	all_significant
thiosulfate_reductase_phsA	NCOMMS_custom	phsA	Sulfur metabolism	Thiosulfate disproportionation	none	none	none	323.0	published
TIGR01792	TIGRFAMs	ureC	Urea metabolism	Urease	none	212.95	680.0	212.0	published
TIGR00192	TIGRFAMs	ureB	Urea metabolism	Urease	none	40.65	90.3	40.0	published
TIGR00193	TIGRFAMs	ureA	Urea metabolism	Urease	none	31.45	82.3	31.0	published
PF01326	Pfam	none	none	TIGR01418_additional	none	none	none	none	noise
PF00391	Pfam	none	none	TIGR01418_additional	none	none	none	none	noise
PF02896	Pfam	none	none	TIGR01418_additional	none	none	none	none	noise
PF13793	Pfam	none	none	TIGR01251_additional	none	none	none	none	noise
PF14572	Pfam	none	none	TIGR01251_additional	none	none	none	none	noise
Fer4_22	Pfam	none	none	NiFe_Hydrogenase_3b_additional	none	none	none	none	noise
Oxidored_q6	Pfam	none	none	NiFe_Hydrogenase_3b_additional	none	none	none	none	noise
NAD_binding_1	Pfam	none	none	NiFe_Hydrogenase_3b_additional	none	none	none	none	noise
